# A rule-based data-informed cellular consensus map of the human mononuclear phagocyte cell space

**DOI:** 10.1101/658179

**Authors:** Patrick Günther, Branko Cirovic, Kevin Baßler, Kristian Händler, Matthias Becker, Charles Antoine Dutertre, Venetia Bigley, Evan Newell, Matthew Collin, Florent Ginhoux, Andreas Schlitzer, Joachim L. Schultze

## Abstract

Single-cell genomic techniques are opening new avenues to understand the basic units of life. Large international efforts, such as those to derive a Human Cell Atlas, are driving progress in this area; here, cellular map generation is key. To expedite the inevitable iterations of these underlying maps, we have developed a rule-based data-informed approach to build next generation cellular consensus maps. Using the human dendritic-cell and monocyte compartment in peripheral blood as an example, we performed computational integration of previous, partially overlapping maps using an approach we termed ‘backmapping’, combined with multi-color flow-cytometry and index sorting-based single-cell RNA-sequencing. Our general strategy can be applied to any atlas generation for humans and other species.

**Graphical Abstract:** 

**Highlights:**

- Defining a consensus of the human myeloid cell compartment in peripheral blood
- 3 monocytes subsets, pDC, cDC1, DC2, DC3 and precursor DC make up the compartment
- Distinguish myeloid cell compartment from other cell spaces, e.g. the NK cell space
- Providing a generalizable method for building consensus maps for the life sciences
