## Supplementary material for "A rule-based data-informed cellular consensus map of the human mononuclear phagocyte cell space": Data table S1

p_val	avg_logFC	p_val_adj	cluster	gene	symbol
3.08E-32	0.691239585	9.00E-28	1	ENSG00000163947	ARHGEF3
1.25E-19	0.694578869	3.65E-15	1	ENSG00000005844	ITGAL
2.45E-11	0.694846136	7.16E-07	1	ENSG00000133574	GIMAP4
5.10E-124	0.697570997	1.49E-119	1	ENSG00000205809	KLRC2
3.21E-11	0.705610903	9.39E-07	1	ENSG00000143443	C1orf56
2.00E-12	0.705790163	5.85E-08	1	ENSG00000055163	CYFIP2
1.46E-52	0.707104347	4.27E-48	1	ENSG00000251562	MALAT1
1.27E-13	0.708720548	3.70E-09	1	ENSG00000128294	TPST2
2.71E-15	0.709238875	7.92E-11	1	ENSG00000048028	USP28
4.71E-21	0.709739234	1.38E-16	1	ENSG00000108669	CYTH1
2.52E-11	0.714004686	7.38E-07	1	ENSG00000148700	ADD3
3.28E-07	0.714868946	0.009586981	1	ENSG00000010810	FYN
8.67E-62	0.716655365	2.54E-57	1	ENSG00000206172	HBA1
2.17E-17	0.717994117	6.35E-13	1	ENSG00000068028	RASSF1
2.54E-07	0.718390679	0.007420915	1	ENSG00000156787	TBC1D31
2.17E-35	0.721285776	6.33E-31	1	ENSG00000153395	LPCAT1
9.94E-25	0.722900964	2.91E-20	1	ENSG00000151883	PARP8
1.53E-21	0.724240913	4.46E-17	1	ENSG00000160310	PRMT2
5.12E-24	0.725336541	1.50E-19	1	ENSG00000117560	FASLG
1.32E-85	0.725349634	3.87E-81	1	ENSG00000183918	SH2D1A
1.44E-104	0.727063261	4.22E-100	1	ENSG00000211694	TRGV10
1.52E-31	0.730045607	4.44E-27	1	ENSG00000104964	AES
1.49E-23	0.734503703	4.35E-19	1	ENSG00000164924	YWHAZ
3.94E-283	0.734604024	1.15E-278	1	ENSG00000255819	KLRC4-KLRK1
3.34E-236	0.73729545	9.76E-232	1	ENSG00000163508	EOMES
7.38E-66	0.738036084	2.16E-61	1	ENSG00000160856	FCRL3
3.75E-42	0.741973897	1.10E-37	1	ENSG00000188042	ARL4C
1.09E-25	0.743305109	3.18E-21	1	ENSG00000196405	EVL
1.12E-17	0.754298134	3.29E-13	1	ENSG00000189190	ZNF600
8.45E-13	0.757076349	2.47E-08	1	ENSG00000135269	TES
1.16E-17	0.764505087	3.40E-13	1	ENSG00000122122	SASH3
5.71E-33	0.765162424	1.67E-28	1	ENSG00000162739	SLAMF6
2.09E-141	0.767005941	6.12E-137	1	ENSG00000143185	XCL2
6.17E-166	0.771185848	1.81E-161	1	ENSG00000227678	AL355581.1
2.97E-07	0.775209038	0.008696383	1	ENSG00000149557	FEZ1
5.41E-117	0.787217503	1.58E-112	1	ENSG00000204475	NCR3
1.70E-16	0.790223704	4.99E-12	1	ENSG00000127603	MACF1
9.29E-29	0.792739259	2.71E-24	1	ENSG00000196924	FLNA
1.42E-30	0.793074462	4.15E-26	1	ENSG00000274265	AC245297.3
1.16E-19	0.79373851	3.38E-15	1	ENSG00000026950	BTN3A1
2.35E-27	0.794676898	6.88E-23	1	ENSG00000079332	SAR1A
2.92E-32	0.796922689	8.53E-28	1	ENSG00000108654	DDX5
4.13E-34	0.808754465	1.21E-29	1	ENSG00000162434	JAK1
4.72E-20	0.810528119	1.38E-15	1	ENSG00000009790	TRAF3IP3
1.51E-48	0.810827863	4.41E-44	1	ENSG00000069667	RORA
1.06E-19	0.818260418	3.10E-15	1	ENSG00000131370	SH3BP5
3.28E-33	0.822891968	9.58E-29	1	ENSG00000148019	CEP78
2.46E-32	0.830103592	7.19E-28	1	ENSG00000170315	UBB
2.72E-58	0.832760603	7.95E-54	1	ENSG00000154451	GBP5
5.80E-73	0.837610939	1.70E-68	1	ENSG00000137193	PIM1
3.52E-106	0.839897403	1.03E-101	1	ENSG00000069702	TGFBR3
4.61E-31	0.839957205	1.35E-26	1	ENSG00000244509	APOBEC3C
2.54E-50	0.842573602	7.44E-46	1	ENSG00000075234	TTC38
8.38E-38	0.846599631	2.45E-33	1	ENSG00000005379	TSPOAP1
2.49E-76	0.867761086	7.27E-72	1	ENSG00000078596	ITM2A
4.55E-26	0.875601628	1.33E-21	1	ENSG00000069493	CLEC2D
9.35E-46	0.880222176	2.73E-41	1	ENSG00000150867	PIP4K2A
9.08E-19	0.880697497	2.65E-14	1	ENSG00000004468	CD38
0	0.883778653	0	1	ENSG00000170989	S1PR1
4.52E-40	0.886054849	1.32E-35	1	ENSG00000126264	HCST
1.79E-16	0.892530547	5.25E-12	1	ENSG00000100219	XBP1
2.39E-20	0.899194611	6.98E-16	1	ENSG00000189067	LITAF
4.11E-09	0.901228435	1.20E-04	1	ENSG00000100612	DHRS7
0	0.901904878	0	1	ENSG00000197540	GZMM
4.64E-40	0.902627003	1.36E-35	1	ENSG00000134545	KLRC1
4.46E-14	0.904599191	1.30E-09	1	ENSG00000197043	ANXA6
1.36E-26	0.910787217	3.99E-22	1	ENSG00000167851	CD300A
1.87E-22	0.931653724	5.46E-18	1	ENSG00000186470	BTN3A2
0	0.93717307	0	1	ENSG00000168229	PTGDR
5.10E-19	0.94547387	1.49E-14	1	ENSG00000122545	SEPT7
7.29E-33	0.951484026	2.13E-28	1	ENSG00000137501	SYTL2
5.52E-38	0.952408568	1.61E-33	1	ENSG00000160305	DIP2A
2.44E-25	0.955527201	7.14E-21	1	ENSG00000078304	PPP2R5C
1.16E-61	0.962370334	3.40E-57	1	ENSG00000204592	HLA-E
1.18E-77	0.97161014	3.45E-73	1	ENSG00000169583	CLIC3
6.93E-87	0.990086057	2.03E-82	1	ENSG00000162894	FCMR
1.80E-42	0.990688956	5.28E-38	1	ENSG00000186469	GNG2
1.37E-53	0.997359636	4.00E-49	1	ENSG00000109062	SLC9A3R1
3.72E-31	1.002334709	1.09E-26	1	ENSG00000115738	ID2
1.11E-17	1.009018453	3.25E-13	1	ENSG00000247774	PCED1B-AS1
1.50E-49	1.011753259	4.38E-45	1	ENSG00000081237	PTPRC
1.81E-28	1.015808769	5.29E-24	1	ENSG00000153283	CD96
2.25E-47	1.019845001	6.57E-43	1	ENSG00000198668	CALM1
1.33E-283	1.036996964	3.88E-279	1	ENSG00000227191	TRGC2
1.30E-53	1.043222225	3.81E-49	1	ENSG00000213626	LBH
7.97E-28	1.043252563	2.33E-23	1	ENSG00000149311	ATM
1.07E-32	1.04342454	3.14E-28	1	ENSG00000197622	CDC42SE1
7.63E-89	1.043889775	2.23E-84	1	ENSG00000166710	B2M
9.90E-30	1.053290608	2.89E-25	1	ENSG00000148175	STOM
2.22E-07	1.053486509	0.006500465	1	ENSG00000064886	CHI3L2
7.75E-16	1.063205613	2.27E-11	1	ENSG00000268027	AC243960.1
0	1.072909235	0	1	ENSG00000251002	AC244502.1
4.01E-90	1.076719883	1.17E-85	1	ENSG00000203747	FCGR3A
5.04E-41	1.084337267	1.47E-36	1	ENSG00000133321	RARRES3
3.83E-36	1.10006955	1.12E-31	1	ENSG00000110934	BIN2
3.70E-89	1.101807894	1.08E-84	1	ENSG00000205336	ADGRG1
2.65E-98	1.138948448	7.74E-94	1	ENSG00000196139	AKR1C3
7.69E-81	1.14150068	2.25E-76	1	ENSG00000181036	FCRL6
2.88E-104	1.155252878	8.43E-100	1	ENSG00000213402	PTPRCAP
4.49E-189	1.163255568	1.31E-184	1	ENSG00000180739	S1PR5
6.81E-09	1.163494219	1.99E-04	1	ENSG00000160307	S100B
4.02E-33	1.165151138	1.17E-28	1	ENSG00000239713	APOBEC3G
4.69E-63	1.173013499	1.37E-58	1	ENSG00000141293	SKAP1
3.45E-48	1.178607352	1.01E-43	1	ENSG00000179144	GIMAP7
2.65E-61	1.192867804	7.75E-57	1	ENSG00000054654	SYNE2
2.68E-47	1.219165977	7.83E-43	1	ENSG00000168329	CX3CR1
1.50E-46	1.241570002	4.38E-42	1	ENSG00000088179	PTPN4
0	1.247611272	0	1	ENSG00000115085	ZAP70
4.20E-44	1.257393802	1.23E-39	1	ENSG00000101474	APMAP
3.57E-36	1.258076502	1.04E-31	1	ENSG00000127314	RAP1B
1.09E-58	1.266762091	3.20E-54	1	ENSG00000182866	LCK
0	1.280497134	0	1	ENSG00000100385	IL2RB
6.07E-119	1.300866248	1.78E-114	1	ENSG00000198574	SH2D1B
7.31E-56	1.306792909	2.14E-51	1	ENSG00000027075	PRKCH
2.93E-65	1.310215364	8.56E-61	1	ENSG00000131018	SYNE1
1.59E-101	1.387884527	4.65E-97	1	ENSG00000100453	GZMB
6.16E-86	1.441112548	1.80E-81	1	ENSG00000162777	DENND2D
8.85E-124	1.470169149	2.59E-119	1	ENSG00000164483	SAMD3
1.02E-51	1.476018523	2.98E-47	1	ENSG00000147168	IL2RG
5.95E-138	1.50305528	1.74E-133	1	ENSG00000138378	STAT4
1.13E-109	1.50979463	3.31E-105	1	ENSG00000159674	SPON2
4.07E-263	1.513235306	1.19E-258	1	ENSG00000211772	TRBC2
2.81E-33	1.51802261	8.21E-29	1	ENSG00000187118	CMC1
8.37E-71	1.550867716	2.45E-66	1	ENSG00000185201	IFITM2
5.59E-260	1.557961622	1.63E-255	1	ENSG00000115607	IL18RAP
2.64E-175	1.575860508	7.71E-171	1	ENSG00000100450	GZMH
3.05E-69	1.589035828	8.93E-65	1	ENSG00000163564	PYHIN1
7.05E-41	1.61171981	2.06E-36	1	ENSG00000117281	CD160
3.90E-107	1.702105816	1.14E-102	1	ENSG00000074966	TXK
1.00E-156	1.750665282	2.93E-152	1	ENSG00000245164	LINC00861
0	1.796662751	0	1	ENSG00000211751	AC245427.1
4.16E-58	1.852549109	1.21E-53	1	ENSG00000211768	TRBJ2-4
2.23E-72	1.86869759	6.51E-68	1	ENSG00000008517	IL32
3.46E-63	1.920211449	1.01E-58	1	ENSG00000171476	HOPX
0	1.935003309	0	1	ENSG00000111796	KLRB1
2.99E-115	2.000580116	8.75E-111	1	ENSG00000172543	CTSW
0	2.005694846	0	1	ENSG00000275302	CCL4
1.68E-267	2.044048519	4.92E-263	1	ENSG00000077984	CST7
4.16E-52	2.133335937	1.22E-47	1	ENSG00000283499	U6
0	2.135926495	0	1	ENSG00000137441	FGFBP2
7.84E-82	2.196999636	2.29E-77	1	ENSG00000213809	KLRK1
0	2.223399408	0	1	ENSG00000198821	CD247
9.90E-194	2.325682307	2.89E-189	1	ENSG00000185885	IFITM1
0	2.354971457	0	1	ENSG00000150045	KLRF1
2.84E-46	2.376535247	8.31E-42	1	ENSG00000271503	CCL5
9.18E-86	2.574315365	2.68E-81	1	ENSG00000134539	KLRD1
5.21E-76	2.706049367	1.52E-71	1	ENSG00000211826	TRDJ4
0	2.882704658	0	1	ENSG00000211829	TRDC
0	2.941627118	0	1	ENSG00000145649	GZMA
4.60E-90	2.961594248	1.34E-85	1	ENSG00000211688	TRGJP2
7.22E-83	3.020842746	2.11E-78	1	ENSG00000211828	TRDJ3
4.15E-133	3.038581922	1.21E-128	1	ENSG00000211767	TRBJ2-3
0	3.129197345	0	1	ENSG00000180644	PRF1
7.42E-254	3.417001468	2.17E-249	1	ENSG00000105374	NKG7
2.52E-158	3.429213187	7.36E-154	1	ENSG00000282173	AC245427.5
1.16E-129	3.544075665	3.40E-125	1	ENSG00000211827	TRDJ2
2.23E-140	3.57756703	6.51E-136	1	ENSG00000211692	TRGJP1
0	4.151323617	0	1	ENSG00000211825	TRDJ1
1.12E-174	4.210818086	3.27E-170	1	ENSG00000115523	GNLY
1.05E-12	0.693473835	3.06E-08	2	ENSG00000058262	SEC61A1
8.34E-11	0.703087109	2.44E-06	2	ENSG00000114902	SPCS1
2.02E-07	0.714664213	0.00591538	2	ENSG00000179218	CALR
9.15E-69	0.723262592	2.68E-64	2	ENSG00000211676	IGLJ2
1.13E-16	0.736758748	3.30E-12	2	ENSG00000198833	UBE2J1
7.40E-10	0.738305784	2.16E-05	2	ENSG00000139644	TMBIM6
3.30E-11	0.743690313	9.65E-07	2	ENSG00000134910	STT3A
2.16E-285	0.752123056	6.30E-281	2	ENSG00000133328	HRASLS2
2.17E-18	0.758028337	6.35E-14	2	ENSG00000123131	PRDX4
7.28E-11	0.76878271	2.13E-06	2	ENSG00000244038	DDOST
5.98E-12	0.780765294	1.75E-07	2	ENSG00000143870	PDIA6
1.86E-08	0.797395211	5.45E-04	2	ENSG00000051108	HERPUD1
2.63E-10	0.819446569	7.68E-06	2	ENSG00000114850	SSR3
1.39E-13	0.823877868	4.08E-09	2	ENSG00000169223	LMAN2
1.89E-16	0.831226432	5.51E-12	2	ENSG00000135916	ITM2C
1.09E-20	0.884471837	3.19E-16	2	ENSG00000004468	CD38
8.05E-137	0.897419881	2.36E-132	2	ENSG00000183508	FAM46C
9.33E-14	0.917631198	2.73E-09	2	ENSG00000180879	SSR4
2.36E-49	0.920846625	6.91E-45	2	ENSG00000239819	IGKV1D-8
9.40E-219	0.929494731	2.75E-214	2	ENSG00000211598	IGKV4-1
2.71E-131	0.933542647	7.93E-127	2	ENSG00000139193	CD27
4.72E-16	0.934459844	1.38E-11	2	ENSG00000091490	SEL1L3
6.04E-130	0.955252808	1.77E-125	2	ENSG00000211967	IGHV3-53
4.02E-110	0.956220794	1.17E-105	2	ENSG00000277282	IGHV1OR21-1
2.80E-28	0.975452562	8.18E-24	2	ENSG00000145088	EAF2
2.97E-13	0.990242371	8.69E-09	2	ENSG00000118363	SPCS2
1.41E-14	1.074139017	4.13E-10	2	ENSG00000044574	HSPA5
1.81E-49	1.098829264	5.29E-45	2	ENSG00000278263	AC135068.2
7.67E-18	1.123170369	2.24E-13	2	ENSG00000074842	MYDGF
5.78E-15	1.139823053	1.69E-10	2	ENSG00000212452	SNORD69
5.75E-14	1.147104434	1.68E-09	2	ENSG00000113387	SUB1
1.29E-19	1.173119091	3.77E-15	2	ENSG00000155660	PDIA4
1.15E-32	1.184612286	3.36E-28	2	ENSG00000102096	PIM2
4.13E-20	1.199535372	1.21E-15	2	ENSG00000134285	FKBP11
2.24E-15	1.28765703	6.55E-11	2	ENSG00000166598	HSP90B1
0	1.364880386	0	2	ENSG00000211890	IGHA2
1.70E-182	1.408351342	4.97E-178	2	ENSG00000243063	IGKV3-7
4.17E-20	1.473164241	1.22E-15	2	ENSG00000100219	XBP1
3.09E-18	1.533974267	9.03E-14	2	ENSG00000166794	PPIB
9.91E-77	1.542397164	2.90E-72	2	ENSG00000211952	IGHV4-28
7.31E-30	1.619802417	2.14E-25	2	ENSG00000172183	ISG20
4.46E-117	1.766909332	1.30E-112	2	ENSG00000281179	AC135068.8
4.46E-117	1.766909332	1.30E-112	2	ENSG00000270505	IGHV1OR15-1
4.52E-24	1.802178348	1.32E-19	2	ENSG00000166562	SEC11C
1.89E-49	1.830066925	5.53E-45	2	ENSG00000275063	AC233755.1
2.81E-54	1.944454721	8.20E-50	2	ENSG00000048462	TNFRSF17
4.02E-110	2.044232239	1.17E-105	2	ENSG00000270472	IGHV3OR16-9
2.75E-146	2.070068078	8.04E-142	2	ENSG00000211946	IGHV3-20
8.42E-66	2.194835819	2.46E-61	2	ENSG00000211664	IGLV2-18
1.54E-23	2.253792769	4.49E-19	2	ENSG00000170476	MZB1
9.37E-77	2.310188469	2.74E-72	2	ENSG00000278196	IGLV2-8
2.50E-32	2.40431728	7.31E-28	2	ENSG00000239264	TXNDC5
8.33E-58	2.430126574	2.43E-53	2	ENSG00000240040	AC244205.1
9.94E-228	2.459364687	2.91E-223	2	ENSG00000211897	IGHG3
1.35E-113	2.47462926	3.96E-109	2	ENSG00000270550	IGHV3-30
5.18E-66	2.581960963	1.51E-61	2	ENSG00000211973	IGHV1-69
3.44E-140	2.629524205	1.01E-135	2	ENSG00000211625	IGKV3D-20
4.19E-37	2.648926343	1.23E-32	2	ENSG00000251546	IGKV1D-39
1.75E-82	2.679691927	5.11E-78	2	ENSG00000211943	IGHV3-15
1.69E-13	2.687686928	4.94E-09	2	ENSG00000211644	IGLV1-51
5.18E-66	3.20179998	1.51E-61	2	ENSG00000211668	IGLV2-11
8.83E-66	3.231385386	2.58E-61	2	ENSG00000231475	IGHV4-31
2.16E-49	3.26895132	6.32E-45	2	ENSG00000240382	IGKV1-17
1.25E-215	3.485149358	3.66E-211	2	ENSG00000211892	IGHG4
0	3.509743291	0	2	ENSG00000254709	IGLL5
9.99E-147	3.542192956	2.92E-142	2	ENSG00000211955	IGHV3-33
6.80E-33	3.643880211	1.99E-28	2	ENSG00000211596	IGKJ2
3.01E-73	3.675929022	8.81E-69	2	ENSG00000211956	IGHV4-34
9.37E-77	3.683652326	2.74E-72	2	ENSG00000211660	IGLV2-23
1.98E-49	3.876068375	5.78E-45	2	ENSG00000211678	IGLJ3
1.84E-82	3.940823909	5.37E-78	2	ENSG00000243466	IGKV1-5
8.41E-33	4.049264219	2.46E-28	2	ENSG00000211594	IGKJ4
1.30E-156	4.076819606	3.81E-152	2	ENSG00000211934	IGHV1-2
6.71E-90	4.189487675	1.96E-85	2	ENSG00000280411	AC245369.3
5.03E-147	4.311063134	1.47E-142	2	ENSG00000211964	IGHV3-48
8.09E-56	4.313107764	2.37E-51	2	ENSG00000211593	IGKJ5
2.16E-202	4.329681757	6.31E-198	2	ENSG00000211893	IGHG2
8.60E-34	4.439850464	2.52E-29	2	ENSG00000132465	JCHAIN
2.42E-81	4.470130237	7.07E-77	2	ENSG00000239951	IGKV3-20
5.63E-44	4.49581178	1.65E-39	2	ENSG00000211666	IGLV2-14
1.05E-76	4.732859393	3.06E-72	2	ENSG00000244437	IGKV3-15
2.21E-141	4.771666157	6.46E-137	2	ENSG00000211896	IGHG1
1.02E-104	4.844079405	2.98E-100	2	ENSG00000211679	IGLC3
0	4.87474365	0	2	ENSG00000211675	IGLC1
7.34E-164	4.961471978	2.15E-159	2	ENSG00000211947	IGHV3-21
0	4.976934957	0	2	ENSG00000211895	IGHA1
1.10E-137	5.238755088	3.21E-133	2	ENSG00000241351	IGKV3-11
3.67E-92	5.31295267	1.07E-87	2	ENSG00000211677	IGLC2
1.84E-17	5.675227176	5.37E-13	2	ENSG00000242887	IGHJ3
2.12E-16	5.74905088	6.21E-12	2	ENSG00000211592	IGKC
1.51E-99	5.914204564	4.41E-95	2	ENSG00000211900	IGHJ6
7.69E-241	5.919322845	2.25E-236	2	ENSG00000242472	IGHJ5
3.97E-205	6.08419635	1.16E-200	2	ENSG00000240041	IGHJ4
0	2.312863629	0	3	ENSG00000278267	MIR6859-1
0	2.312863629	0	3	ENSG00000273874	MIR6859-2
0	2.312863629	0	3	ENSG00000275449	MIR6859-3
0	2.312863629	0	3	ENSG00000278739	MIR6859-4
2.12E-11	0.691921867	6.21E-07	4	ENSG00000083845	RPS5
1.24E-06	0.700011442	0.036176888	4	ENSG00000117054	ACADM
1.22E-09	0.701814848	3.56E-05	4	ENSG00000135426	TESPA1
3.07E-10	0.701834687	8.97E-06	4	ENSG00000071575	TRIB2
1.11E-06	0.703462425	0.032497662	4	ENSG00000116001	TIA1
2.44E-14	0.71252774	7.14E-10	4	ENSG00000155657	TTN
6.54E-09	0.714245626	1.91E-04	4	ENSG00000145247	OCIAD2
1.46E-29	0.718861332	4.28E-25	4	ENSG00000157404	KIT
1.54E-09	0.727315533	4.51E-05	4	ENSG00000283803	MIR3198-2
2.63E-09	0.732008681	7.68E-05	4	ENSG00000166770	ZNF667-AS1
1.99E-11	0.746169737	5.83E-07	4	ENSG00000177410	ZFAS1
2.18E-44	0.746378241	6.37E-40	4	ENSG00000223609	HBD
1.05E-07	0.7572111	0.003063935	4	ENSG00000124813	RUNX2
3.14E-16	0.774558598	9.19E-12	4	ENSG00000100316	RPL3
3.20E-14	0.806663004	9.36E-10	4	ENSG00000269893	SNHG8
1.67E-32	0.825713272	4.87E-28	4	ENSG00000211772	TRBC2
2.68E-15	0.88248884	7.84E-11	4	ENSG00000135486	HNRNPA1
2.29E-17	0.895212622	6.70E-13	4	ENSG00000198520	C1orf228
9.65E-14	0.931471784	2.82E-09	4	ENSG00000105810	CDK6
9.66E-11	0.931707074	2.82E-06	4	ENSG00000096384	HSP90AB1
1.02E-08	0.936273517	2.99E-04	4	ENSG00000070081	NUCB2
6.13E-55	0.962059151	1.79E-50	4	ENSG00000257698	AC084033.3
2.72E-10	0.980535417	7.94E-06	4	ENSG00000111716	LDHB
8.06E-09	0.981031515	2.36E-04	4	ENSG00000251002	AC244502.1
1.32E-16	1.060131819	3.85E-12	4	ENSG00000181163	NPM1
1.86E-17	1.128213536	5.44E-13	4	ENSG00000175061	LRRC75A-AS1
6.05E-14	1.182383415	1.77E-09	4	ENSG00000182568	SATB1
5.32E-19	1.259372206	1.56E-14	4	ENSG00000117632	STMN1
4.51E-18	1.301646636	1.32E-13	4	ENSG00000234741	GAS5
2.27E-71	1.511772069	6.63E-67	4	ENSG00000226777	FAM30A
7.64E-45	1.649044481	2.23E-40	4	ENSG00000132744	ACY3
9.45E-256	2.303899759	2.76E-251	4	ENSG00000128040	SPINK2
2.55E-21	0.69037977	7.45E-17	5	ENSG00000266714	MYO15B
1.05E-65	0.69365802	3.06E-61	5	ENSG00000100055	CYTH4
3.31E-112	0.697754329	9.69E-108	5	ENSG00000155367	PPM1J
1.89E-68	0.700094395	5.51E-64	5	ENSG00000117632	STMN1
9.84E-62	0.704287982	2.88E-57	5	ENSG00000134744	ZCCHC11
6.11E-175	0.706328435	1.79E-170	5	ENSG00000168792	ABHD15
2.54E-95	0.709231609	7.43E-91	5	ENSG00000163682	RPL9
2.58E-40	0.711097314	7.56E-36	5	ENSG00000103365	GGA2
3.27E-06	0.71135903	0.095572272	5	ENSG00000252498	RNU6-1016P
5.89E-139	0.711963712	1.72E-134	5	ENSG00000103056	SMPD3
3.26E-47	0.724419772	9.53E-43	5	ENSG00000227507	LTB
2.95E-87	0.729545586	8.64E-83	5	ENSG00000135976	ANKRD36
4.19E-51	0.730674801	1.22E-46	5	ENSG00000153898	MCOLN2
3.01E-116	0.739397829	8.79E-112	5	ENSG00000125844	RRBP1
3.23E-55	0.739534513	9.46E-51	5	ENSG00000130309	COLGALT1
1.20E-41	0.754533919	3.52E-37	5	ENSG00000196235	SUPT5H
5.99E-37	0.755111116	1.75E-32	5	ENSG00000123329	ARHGAP9
8.03E-32	0.757746902	2.35E-27	5	ENSG00000233864	TTTY15
1.48E-07	0.75806065	0.004332439	5	ENSG00000264603	MIR3159
2.19E-42	0.759633114	6.42E-38	5	ENSG00000151092	NGLY1
3.51E-36	0.759983921	1.03E-31	5	ENSG00000281404	LINC01176
6.90E-43	0.760020595	2.02E-38	5	ENSG00000201620	RNA5SP51
2.67E-65	0.762294279	7.81E-61	5	ENSG00000070501	POLB
7.83E-79	0.763493633	2.29E-74	5	ENSG00000232035	AL135790.1
4.88E-107	0.77145991	1.43E-102	5	ENSG00000166428	PLD4
8.12E-49	0.77746317	2.37E-44	5	ENSG00000106803	SEC61B
1.53E-194	0.779734521	4.46E-190	5	ENSG00000066827	ZFAT
9.36E-35	0.780863896	2.74E-30	5	ENSG00000059588	TARBP1
9.12E-36	0.78121163	2.67E-31	5	ENSG00000223745	CCDC18-AS1
2.21E-107	0.787706756	6.46E-103	5	ENSG00000131871	SELENOS
1.20E-246	0.789336055	3.52E-242	5	ENSG00000106537	TSPAN13
1.45E-25	0.789403576	4.25E-21	5	ENSG00000210156	MT-TK
1.89E-74	0.792076668	5.52E-70	5	ENSG00000225885	AC023590.1
8.55E-120	0.794159681	2.50E-115	5	ENSG00000142192	APP
4.13E-88	0.795748528	1.21E-83	5	ENSG00000204301	NOTCH4
3.15E-35	0.798539329	9.21E-31	5	ENSG00000110011	DNAJC4
2.35E-139	0.804716353	6.88E-135	5	ENSG00000280800	FP671120.3
2.35E-139	0.804716353	6.88E-135	5	ENSG00000280614	FP236383.2
2.35E-139	0.804716353	6.88E-135	5	ENSG00000281181	FP236383.3
2.50E-48	0.804899188	7.32E-44	5	ENSG00000188243	COMMD6
3.68E-72	0.810079732	1.07E-67	5	ENSG00000280096	AC015967.2
3.14E-70	0.822492291	9.19E-66	5	ENSG00000166598	HSP90B1
5.41E-144	0.830675673	1.58E-139	5	ENSG00000173511	VEGFB
1.58E-76	0.835452659	4.62E-72	5	ENSG00000159708	LRRC36
1.28E-113	0.841021851	3.74E-109	5	ENSG00000091490	SEL1L3
1.49E-41	0.843478218	4.35E-37	5	ENSG00000177200	CHD9
1.40E-124	0.849497129	4.11E-120	5	ENSG00000200463	SNORD118
1.60E-18	0.851910792	4.67E-14	5	ENSG00000210077	MT-TV
8.08E-76	0.858350589	2.36E-71	5	ENSG00000176390	CRLF3
2.68E-101	0.859001361	7.83E-97	5	ENSG00000163644	PPM1K
1.03E-185	0.86616311	3.01E-181	5	ENSG00000180891	CUEDC1
3.55E-283	0.868578144	1.04E-278	5	ENSG00000125869	LAMP5
2.02E-57	0.877244985	5.90E-53	5	ENSG00000051108	HERPUD1
7.49E-84	0.877459174	2.19E-79	5	ENSG00000163029	SMC6
5.11E-174	0.880484546	1.49E-169	5	ENSG00000173457	PPP1R14B
2.91E-99	0.892204099	8.52E-95	5	ENSG00000237499	AL357060.2
6.51E-77	0.906446059	1.90E-72	5	ENSG00000147162	OGT
2.62E-127	0.907911444	7.65E-123	5	ENSG00000242258	LINC00996
2.40E-208	0.914333915	7.02E-204	5	ENSG00000082438	COBLL1
2.97E-83	0.921961039	8.69E-79	5	ENSG00000145287	PLAC8
1.18E-148	0.929604588	3.46E-144	5	ENSG00000273047	AL121845.2
2.21E-92	0.944044169	6.47E-88	5	ENSG00000284543	LINC01226
3.24E-61	0.963537363	9.46E-57	5	ENSG00000141458	NPC1
3.06E-102	0.969132111	8.95E-98	5	ENSG00000153157	SYCP2L
5.92E-90	0.971029986	1.73E-85	5	ENSG00000186908	ZDHHC17
1.25E-196	0.975106427	3.65E-192	5	ENSG00000169583	CLIC3
1.09E-101	0.976978312	3.19E-97	5	ENSG00000135541	AHI1
2.16E-138	0.990246878	6.33E-134	5	ENSG00000165813	CCDC186
1.40E-13	1.010399775	4.09E-09	5	ENSG00000266270	MIR5096
3.41E-167	1.0112325	9.98E-163	5	ENSG00000102445	RUBCNL
5.24E-72	1.011469251	1.53E-67	5	ENSG00000230606	AC092683.1
4.96E-162	1.0212305	1.45E-157	5	ENSG00000235162	C12orf75
1.23E-113	1.023782149	3.60E-109	5	ENSG00000046651	OFD1
8.06E-56	1.03852345	2.36E-51	5	ENSG00000199366	Y_RNA
7.64E-171	1.079977751	2.23E-166	5	ENSG00000152492	CCDC50
4.68E-111	1.08585932	1.37E-106	5	ENSG00000167613	LAIR1
6.81E-186	1.115945164	1.99E-181	5	ENSG00000239961	LILRA4
9.87E-97	1.11797876	2.89E-92	5	ENSG00000174501	ANKRD36C
5.00E-122	1.119436107	1.46E-117	5	ENSG00000163687	DNASE1L3
3.18E-274	1.123343025	9.31E-270	5	ENSG00000132465	JCHAIN
3.32E-95	1.139539585	9.71E-91	5	ENSG00000070081	NUCB2
1.53E-252	1.156424714	4.47E-248	5	ENSG00000198467	TPM2
1.48E-127	1.159285288	4.33E-123	5	ENSG00000119866	BCL11A
3.29E-101	1.174159873	9.63E-97	5	ENSG00000283958	MIR1248
1.63E-148	1.177785998	4.78E-144	5	ENSG00000198178	CLEC4C
3.29E-119	1.198366824	9.62E-115	5	ENSG00000140968	IRF8
3.37E-70	1.222759288	9.85E-66	5	ENSG00000107317	PTGDS
1.84E-127	1.226861639	5.37E-123	5	ENSG00000230138	AC119428.2
6.15E-156	1.246145428	1.80E-151	5	ENSG00000269404	SPIB
2.22E-182	1.274166578	6.48E-178	5	ENSG00000167483	FAM129C
4.84E-132	1.301629685	1.42E-127	5	ENSG00000263961	C1orf186
1.53E-210	1.366724719	4.46E-206	5	ENSG00000135916	ITM2C
3.78E-203	1.437248104	1.10E-198	5	ENSG00000148154	UGCG
0	1.447920865	0	5	ENSG00000099958	DERL3
7.27E-183	1.466044743	2.13E-178	5	ENSG00000170476	MZB1
1.04E-172	1.488700264	3.04E-168	5	ENSG00000239039	SNORD13
1.41E-163	1.490170354	4.13E-159	5	ENSG00000132965	ALOX5AP
2.37E-203	1.510370105	6.94E-199	5	ENSG00000095585	BLNK
9.63E-138	1.545702763	2.82E-133	5	ENSG00000100721	TCL1A
8.45E-163	1.556093558	2.47E-158	5	ENSG00000196628	TCF4
3.46E-185	1.850609318	1.01E-180	5	ENSG00000185507	IRF7
2.28E-53	1.938187337	6.68E-49	5	ENSG00000283944	MIR4709
1.03E-30	1.955470392	3.02E-26	5	ENSG00000274134	MIR6774
1.12E-81	2.153021867	3.27E-77	5	ENSG00000211597	IGKJ1
0	2.344120402	0	5	ENSG00000100453	GZMB
1.93E-186	2.762031391	5.65E-182	5	ENSG00000132386	SERPINF1
2.30E-91	0.697900331	6.73E-87	6	ENSG00000118508	RAB32
8.10E-106	0.711398081	2.37E-101	6	ENSG00000100243	CYB5R3
8.32E-67	0.712706346	2.43E-62	6	ENSG00000085063	CD59
6.60E-100	0.725746934	1.93E-95	6	ENSG00000072110	ACTN1
6.27E-117	0.728570263	1.83E-112	6	ENSG00000075624	ACTB
3.63E-108	0.733325597	1.06E-103	6	ENSG00000187164	SHTN1
1.30E-149	0.740122088	3.80E-145	6	ENSG00000109684	CLNK
8.13E-93	0.751961552	2.38E-88	6	ENSG00000042980	ADAM28
7.53E-117	0.761174233	2.20E-112	6	ENSG00000122025	FLT3
3.83E-109	0.776166575	1.12E-104	6	ENSG00000205542	TMSB4X
1.66E-80	0.780205309	4.86E-76	6	ENSG00000240065	PSMB9
1.31E-68	0.782546319	3.84E-64	6	ENSG00000180817	PPA1
9.29E-160	0.78537777	2.72E-155	6	ENSG00000186265	BTLA
2.11E-83	0.785751518	6.17E-79	6	ENSG00000113916	BCL6
1.60E-268	0.787933873	4.69E-264	6	ENSG00000173578	XCR1
2.67E-75	0.809091925	7.81E-71	6	ENSG00000197747	S100A10
2.14E-87	0.816396638	6.27E-83	6	ENSG00000165795	NDRG2
1.84E-233	0.82436783	5.38E-229	6	ENSG00000261269	AC093278.2
6.60E-80	0.859433799	1.93E-75	6	ENSG00000175567	UCP2
1.18E-104	0.865821986	3.44E-100	6	ENSG00000127951	FGL2
7.48E-102	0.897178475	2.19E-97	6	ENSG00000158710	TAGLN2
5.05E-107	0.909021069	1.48E-102	6	ENSG00000084207	GSTP1
2.70E-153	0.913967546	7.89E-149	6	ENSG00000241106	HLA-DOB
2.33E-93	0.921388902	6.81E-89	6	ENSG00000179344	HLA-DQB1
8.82E-184	0.938207483	2.58E-179	6	ENSG00000145349	CAMK2D
1.01E-97	0.942662667	2.94E-93	6	ENSG00000026751	SLAMF7
1.61E-234	0.978902202	4.72E-230	6	ENSG00000123685	BATF3
1.53E-295	0.981385208	4.46E-291	6	ENSG00000174500	GCSAM
6.25E-185	1.01707613	1.83E-180	6	ENSG00000166825	ANPEP
3.98E-101	1.020822145	1.16E-96	6	ENSG00000090382	LYZ
3.43E-244	1.039985579	1.00E-239	6	ENSG00000261040	WFDC21P
8.11E-112	1.065231297	2.37E-107	6	ENSG00000204287	HLA-DRA
2.86E-104	1.076456663	8.35E-100	6	ENSG00000115738	ID2
3.47E-153	1.08144462	1.02E-148	6	ENSG00000103043	VAC14
8.93E-122	1.099067464	2.61E-117	6	ENSG00000198502	HLA-DRB5
3.11E-117	1.107455718	9.08E-113	6	ENSG00000196126	HLA-DRB1
5.40E-96	1.122485011	1.58E-91	6	ENSG00000196735	HLA-DQA1
1.11E-120	1.162740813	3.24E-116	6	ENSG00000101439	CST3
1.04E-152	1.1746459	3.04E-148	6	ENSG00000182985	CADM1
1.90E-110	1.188726551	5.55E-106	6	ENSG00000131238	PPT1
1.39E-69	1.202613151	4.06E-65	6	ENSG00000163687	DNASE1L3
3.24E-108	1.227697079	9.49E-104	6	ENSG00000140968	IRF8
3.15E-143	1.239993146	9.20E-139	6	ENSG00000019582	CD74
1.48E-125	1.32959218	4.32E-121	6	ENSG00000223865	HLA-DPB1
3.17E-134	1.334524353	9.28E-130	6	ENSG00000231389	HLA-DPA1
0	1.34878105	0	6	ENSG00000197992	CLEC9A
1.78E-139	1.43395518	5.20E-135	6	ENSG00000085719	CPNE3
9.61E-156	1.559806299	2.81E-151	6	ENSG00000128815	WDFY4
2.77E-139	1.709505741	8.10E-135	6	ENSG00000106066	CPVL
1.40E-142	1.722153207	4.10E-138	6	ENSG00000112335	SNX3
0	2.053418211	0	6	ENSG00000131203	IDO1
0	2.466464358	0	6	ENSG00000118292	C1orf54
1.36E-44	0.691362397	3.98E-40	7	ENSG00000120708	TGFBI
3.58E-22	0.705366592	1.05E-17	7	ENSG00000144136	SLC20A1
1.24E-44	0.708209056	3.63E-40	7	ENSG00000140968	IRF8
2.55E-44	0.709954493	7.45E-40	7	ENSG00000271383	NBPF19
5.77E-50	0.720675993	1.69E-45	7	ENSG00000100600	LGMN
3.89E-54	0.726834287	1.14E-49	7	ENSG00000157483	MYO1E
2.11E-48	0.731256001	6.18E-44	7	ENSG00000112576	CCND3
6.19E-65	0.760858625	1.81E-60	7	ENSG00000166428	PLD4
7.04E-50	0.765208083	2.06E-45	7	ENSG00000026751	SLAMF7
2.38E-77	0.765720309	6.97E-73	7	ENSG00000095585	BLNK
1.27E-74	0.773073828	3.72E-70	7	ENSG00000235162	C12orf75
3.67E-51	0.786215895	1.07E-46	7	ENSG00000196562	SULF2
2.80E-263	0.786669062	8.18E-259	7	ENSG00000167641	PPP1R14A
8.99E-87	0.791884203	2.63E-82	7	ENSG00000153071	DAB2
5.70E-227	0.839853961	1.67E-222	7	ENSG00000062524	LTK
1.68E-48	0.875372869	4.91E-44	7	ENSG00000263961	C1orf186
3.46E-59	0.884694658	1.01E-54	7	ENSG00000197747	S100A10
9.40E-63	0.948772599	2.75E-58	7	ENSG00000162144	CYB561A3
9.87E-92	0.996775019	2.89E-87	7	ENSG00000012124	CD22
3.89E-87	1.009679701	1.14E-82	7	ENSG00000132965	ALOX5AP
3.88E-73	1.058234465	1.13E-68	7	ENSG00000258301	VASH1-AS1
2.21E-108	1.10118657	6.47E-104	7	ENSG00000239961	LILRA4
0	1.185130931	0	7	ENSG00000268777	AC020914.2
0	1.201243187	0	7	ENSG00000105492	SIGLEC6
3.97E-74	1.210229812	1.16E-69	7	ENSG00000145287	PLAC8
7.70E-107	1.33816519	2.25E-102	7	ENSG00000167601	AXL
1.22E-52	1.467484466	3.56E-48	7	ENSG00000107317	PTGDS
1.07E-62	0.698126894	3.12E-58	8	ENSG00000186635	ARAP1
4.45E-91	0.711751715	1.30E-86	8	ENSG00000011600	TYROBP
9.24E-75	0.717036025	2.70E-70	8	ENSG00000169228	RAB24
5.77E-54	0.718798481	1.69E-49	8	ENSG00000136156	ITM2B
1.65E-69	0.727815061	4.82E-65	8	ENSG00000131669	NINJ1
2.69E-30	0.730325852	7.87E-26	8	ENSG00000069849	ATP1B3
5.51E-56	0.732474253	1.61E-51	8	ENSG00000089127	OAS1
1.18E-96	0.740470556	3.46E-92	8	ENSG00000106605	BLVRA
3.43E-83	0.753398608	1.00E-78	8	ENSG00000187109	NAP1L1
3.16E-178	0.75480078	9.25E-174	8	ENSG00000174837	ADGRE1
1.62E-97	0.756513239	4.73E-93	8	ENSG00000254087	LYN
9.50E-104	0.757225302	2.78E-99	8	ENSG00000103187	COTL1
6.01E-94	0.757532764	1.76E-89	8	ENSG00000163191	S100A11
5.54E-111	0.758995761	1.62E-106	8	ENSG00000204592	HLA-E
1.24E-69	0.761982091	3.63E-65	8	ENSG00000169442	CD52
3.87E-97	0.765750125	1.13E-92	8	ENSG00000143669	LYST
2.88E-85	0.77114595	8.43E-81	8	ENSG00000163162	RNF149
2.20E-108	0.771256395	6.43E-104	8	ENSG00000175489	LRRC25
1.21E-76	0.781543219	3.53E-72	8	ENSG00000159128	IFNGR2
6.27E-119	0.782052797	1.83E-114	8	ENSG00000135047	CTSL
3.06E-78	0.784968431	8.95E-74	8	ENSG00000111679	PTPN6
6.15E-57	0.785950789	1.80E-52	8	ENSG00000062716	VMP1
1.86E-122	0.788175093	5.44E-118	8	ENSG00000248810	LINC02432
1.33E-104	0.80259917	3.88E-100	8	ENSG00000142512	SIGLEC10
2.12E-91	0.803952565	6.21E-87	8	ENSG00000059377	TBXAS1
2.90E-296	0.813355005	8.48E-292	8	ENSG00000162747	FCGR3B
8.04E-142	0.817937278	2.35E-137	8	ENSG00000125898	FAM110A
1.19E-105	0.848399624	3.49E-101	8	ENSG00000018280	SLC11A1
1.72E-130	0.858724338	5.04E-126	8	ENSG00000131042	LILRB2
1.96E-104	0.864213601	5.73E-100	8	ENSG00000261371	PECAM1
2.67E-104	0.865770843	7.79E-100	8	ENSG00000104974	LILRA1
3.37E-73	0.872892219	9.84E-69	8	ENSG00000157514	TSC22D3
2.26E-83	0.875958394	6.61E-79	8	ENSG00000149577	SIDT2
3.37E-153	0.877013717	9.87E-149	8	ENSG00000160883	HK3
4.02E-79	0.877375925	1.18E-74	8	ENSG00000155465	SLC7A7
2.31E-128	0.884170258	6.75E-124	8	ENSG00000085514	PILRA
1.72E-117	0.894676424	5.04E-113	8	ENSG00000245532	NEAT1
2.22E-82	0.901275048	6.49E-78	8	ENSG00000188820	FAM26F
2.96E-98	0.917667965	8.65E-94	8	ENSG00000152818	UTRN
7.19E-96	0.942723157	2.10E-91	8	ENSG00000185201	IFITM2
1.31E-117	0.98563112	3.83E-113	8	ENSG00000158869	FCER1G
1.98E-184	0.990254269	5.78E-180	8	ENSG00000100292	HMOX1
2.66E-114	1.01301507	7.78E-110	8	ENSG00000187116	LILRA5
2.06E-146	1.016624485	6.03E-142	8	ENSG00000028137	TNFRSF1B
1.98E-172	1.018909579	5.79E-168	8	ENSG00000149591	TAGLN
3.60E-128	1.024612883	1.05E-123	8	ENSG00000144802	NFKBIZ
2.28E-149	1.030613792	6.66E-145	8	ENSG00000167996	FTH1
2.00E-257	1.04007416	5.85E-253	8	ENSG00000148737	TCF7L2
1.50E-100	1.042922923	4.40E-96	8	ENSG00000155366	RHOC
3.90E-122	1.057525941	1.14E-117	8	ENSG00000101336	HCK
3.98E-114	1.063077238	1.16E-109	8	ENSG00000138744	NAAA
8.95E-105	1.063226206	2.62E-100	8	ENSG00000104763	ASAH1
9.75E-133	1.086546758	2.85E-128	8	ENSG00000129226	CD68
0	1.154081573	0	8	ENSG00000233392	AC104809.2
1.09E-145	1.156186806	3.18E-141	8	ENSG00000204482	LST1
9.70E-164	1.180919578	2.84E-159	8	ENSG00000197746	PSAP
1.15E-106	1.189362305	3.37E-102	8	ENSG00000140105	WARS
6.41E-155	1.196906123	1.87E-150	8	ENSG00000182578	CSF1R
2.48E-144	1.211291469	7.26E-140	8	ENSG00000204472	AIF1
4.02E-125	1.2145578	1.18E-120	8	ENSG00000216490	IFI30
7.73E-138	1.219939975	2.26E-133	8	ENSG00000140379	BCL2A1
2.39E-130	1.273308128	6.99E-126	8	ENSG00000163131	CTSS
1.13E-114	1.29537132	3.32E-110	8	ENSG00000102265	TIMP1
1.46E-209	1.384657386	4.28E-205	8	ENSG00000170873	MTSS1
8.99E-173	1.438963236	2.63E-168	8	ENSG00000139318	DUSP6
1.70E-159	1.472956758	4.98E-155	8	ENSG00000087086	FTL
2.71E-157	1.608860298	7.92E-153	8	ENSG00000142089	IFITM3
2.07E-210	1.647366789	6.06E-206	8	ENSG00000224397	SMIM25
3.20E-178	1.670199606	9.36E-174	8	ENSG00000197249	SERPINA1
1.88E-169	1.953243304	5.49E-165	8	ENSG00000130066	SAT1
1.57E-172	2.114568724	4.60E-168	8	ENSG00000166927	MS4A7
2.72E-297	2.588824354	7.95E-293	8	ENSG00000203747	FCGR3A
4.23E-92	0.690307572	1.24E-87	9	ENSG00000011600	TYROBP
1.41E-102	0.702719302	4.13E-98	9	ENSG00000128383	APOBEC3A
1.05E-69	0.705540351	3.08E-65	9	ENSG00000162444	RBP7
3.67E-76	0.705602162	1.07E-71	9	ENSG00000104093	DMXL2
7.26E-78	0.711246559	2.12E-73	9	ENSG00000116701	NCF2
9.08E-101	0.720147069	2.65E-96	9	ENSG00000198840	MT-ND3
2.70E-77	0.720164879	7.89E-73	9	ENSG00000084234	APLP2
4.09E-81	0.730189733	1.20E-76	9	ENSG00000120129	DUSP1
3.35E-72	0.738110069	9.81E-68	9	ENSG00000269968	AC006064.4
8.18E-102	0.764680453	2.39E-97	9	ENSG00000117984	CTSD
7.91E-124	0.76956108	2.31E-119	9	ENSG00000139318	DUSP6
1.20E-70	0.802485394	3.51E-66	9	ENSG00000226091	LINC00937
7.46E-197	0.84231559	2.18E-192	9	ENSG00000010327	STAB1
3.97E-71	0.849823797	1.16E-66	9	ENSG00000158517	NCF1
4.52E-117	0.865076008	1.32E-112	9	ENSG00000018280	SLC11A1
5.80E-264	0.873539833	1.69E-259	9	ENSG00000170458	CD14
6.53E-123	0.879873041	1.91E-118	9	ENSG00000160883	HK3
2.39E-67	0.885015002	6.98E-63	9	ENSG00000166523	CLEC4E
2.37E-109	1.054304632	6.93E-105	9	ENSG00000170345	FOS
4.43E-111	1.064316826	1.29E-106	9	ENSG00000185215	TNFAIP2
2.80E-141	1.093407458	8.18E-137	9	ENSG00000163563	MNDA
1.76E-139	1.098935539	5.13E-135	9	ENSG00000085265	FCN1
1.19E-90	1.120884388	3.49E-86	9	ENSG00000116741	RGS2
6.68E-121	1.155063567	1.95E-116	9	ENSG00000257764	AC020656.1
2.65E-121	1.204471483	7.75E-117	9	ENSG00000278791	MIR6723
3.78E-161	1.323893025	1.11E-156	9	ENSG00000249835	VCAN-AS1
2.04E-157	1.347105152	5.96E-153	9	ENSG00000119535	CSF3R
6.38E-171	1.42835983	1.87E-166	9	ENSG00000038427	VCAN
4.01E-234	1.586303817	1.17E-229	9	ENSG00000163221	S100A12
4.72E-197	2.203674705	1.38E-192	9	ENSG00000163220	S100A9
1.36E-257	2.571756961	3.98E-253	9	ENSG00000143546	S100A8
2.50E-82	0.698783084	7.32E-78	10	ENSG00000140749	IGSF6
2.09E-98	0.747983897	6.11E-94	10	ENSG00000160593	JAML
1.13E-108	0.755959226	3.30E-104	10	ENSG00000231389	HLA-DPA1
3.68E-119	0.764870591	1.08E-114	10	ENSG00000198502	HLA-DRB5
2.18E-09	0.773332208	6.36E-05	10	ENSG00000283795	MIR4426
2.42E-110	0.795737151	7.07E-106	10	ENSG00000223865	HLA-DPB1
1.61E-108	0.828238354	4.70E-104	10	ENSG00000179344	HLA-DQB1
6.92E-125	0.847119399	2.02E-120	10	ENSG00000196126	HLA-DRB1
9.59E-153	0.864553118	2.80E-148	10	ENSG00000158488	CD1E
3.73E-132	0.933921913	1.09E-127	10	ENSG00000204287	HLA-DRA
1.81E-132	1.040484669	5.29E-128	10	ENSG00000196735	HLA-DQA1
1.01E-199	1.761251319	2.95E-195	10	ENSG00000179639	FCER1A
2.68E-271	1.956320214	7.84E-267	10	ENSG00000158481	CD1C
2.43E-38	0.729057377	7.10E-34	11	ENSG00000135046	ANXA1
7.27E-63	0.749586976	2.13E-58	11	ENSG00000038427	VCAN
3.17E-93	1.301765694	9.27E-89	11	ENSG00000179639	FCER1A
