## Supplementary material for "A rule-based data-informed cellular consensus map of the human mononuclear phagocyte cell space": Data table S2

### Sheet: Sheet1
GeneSymbol	cell_type
COQ10A	cDC1_down
RNF130	cDC1_down
SLC9A3R1	cDC1_down
TSEN54	cDC1_down
IRF4	cDC1_down
SLC7A5	cDC1_down
GAS6	cDC1_down
LGALS8	cDC1_down
TYROBP	cDC1_down
LPXN	cDC1_down
TNNI2	cDC1_down
CSF1R	cDC1_down
DYSF	cDC1_up
CLNK	cDC1_up
SHE	cDC1_up
YIPF6	cDC1_up
CDH2	cDC1_up
ENPP1	cDC1_up
CARD11	cDC2_down
ADAM19	cDC2_down
SERPINF1	cDC2_down
PPM1J	cDC2_down
VEGFB	cDC2_down
FLNB	cDC2_down
SNRPN	cDC2_down
IRF8	cDC2_down
C13orf18	cDC2_down
CXCR3	cDC2_down
CYFIP2	cDC2_down
RTN1	cDC2_up
VCAN	cDC2_up
VENTX	cDC2_up
CEBPB	cDC2_up
COQ10A	cDC2_up
CD1C	cDC2_up
PILRA	cDC2_up
CD1E	cDC2_up
CFP	cDC2_up
CD1D	cDC2_up
LOC100134361	cDC2_up
IRAK3	cDC2_up
IL13RA1	cDC2_up
FCGR2A	cDC2_up
TREM1	cDC2_up
RILPL2	cDC2_up
MEFV	cDC2_up
IFITM3	cDC2_up
LILRB3	cDC2_up
CCND2	cDC2_up
VSIG4	cDC2_up
GBP1	cDC2_up
PTGS2	cDC2_up
IL1R2	cDC2_up
LAYN	cDC2_up
HSPA7	cDC2_up
JDP2	cDC2_up
VEGFA	cDC2_up
PDE4A	cDC2_up
SIRPA	cDC2_up
ID3	cDC2_up
CREB5	cDC2_up
APLP2	cDC2_up
CD163	cDC2_up
LOC728069	cDC2_up
SERPINA1	cDC2_up
IL1R1	cDC2_up
FCGBP	cDC2_up
C10orf11	cDC2_up
FCGR2B	cDC2_up
XAF1	cDC2_up
FURIN	cDC2_up
CD1B	cDC2_up
CD14	cDC2_up
TMEM51	cDC2_up
BASP1	pDC_down
FGR	pDC_down
CARD9	pDC_down
ITGAX	pDC_down
COTL1	pDC_down
CEBPB	pDC_down
CYP2S1	pDC_down
GAS7	pDC_down
TSPAN32	pDC_down
ANXA1	pDC_down
PSTPIP1	pDC_down
APOB48R	pDC_down
HAVCR2	pDC_down
PDLIM1	pDC_down
LY86	pDC_down
TIMP1	pDC_down
CSTB	pDC_down
CEBPD	pDC_down
ADAM8	pDC_down
RAB31	pDC_down
ASAP1	pDC_down
TCL1A	pDC_up
SHD	pDC_up
CUX2	pDC_up
PTCRA	pDC_up
FAM129C	pDC_up
AEBP1	pDC_up
ASIP	pDC_up
PACSIN1	pDC_up
KRT5	pDC_up
MAP1A	pDC_up
C20orf103	pDC_up
NEK8	pDC_up
CD52	preDC_down
ZFP36L1	preDC_down
LOC392382	preDC_up
HAMP	preDC_up
CD22	preDC_up
ADAM33	preDC_up
HSPA12B	preDC_up
MYBPHL	preDC_up
CCND3	preDC_up
